# Diverse ancestral representation improves genetic intolerance metrics

**DOI:** 10.1101/2024.11.04.621955

**Authors:** Alexander L. Han, Chloe F. Sands, Dorota Matelska, Jessica C. Butts, Vida Ravanmehr, Fengyuan Hu, Esmeralda Villavicencio Gonzalez, Nicholas Katsanis, Carlos D. Bustamante, Quanli Wang, Slavé Petrovski, Dimitrios Vitsios, Ryan S. Dhindsa

**Affiliations:** Department of Pathology and Immunology, Baylor College of Medicine, Houston, Texas 77030, USA; Jan and Dan Duncan Neurological Research Institute, Texas Children’s Hospital, Houston, TX 77030, USA; Centre for Genomics Research, Discovery Sciences, BioPharmaceuticals R&D, AstraZeneca, Cambridge, UK; Department of Bioengineering, George R. Brown School of Engineering, Rice University, Houston, TX, 77005, USA; Rice Neuroengineering Initiative, George R. Brown School of Engineering, Rice University, Houston, TX, 77030, USA; Department of Molecular and Human Genetics, Baylor College of Medicine, Houston, TX 77030, USA; Galatea Bio, Inc. Miami, FL 33016; Centre for Genomics Research, Discovery Sciences, BioPharmaceuticals R&D, AstraZeneca, Gaithersburg, US; Department of Medicine, Austin Health, University of Melbourne, Melbourne, Australia

## Abstract

Rapidly expanding genomic databases have enabled the identification of regions in the human genome intolerant to variation and thus likely relevant to human disease. However, despite their unprecedented scale, these datasets remain constrained by limited ancestral diversity. Here, we systematically evaluate how genetic diversity impacts gene- and sub-genic intolerance metrics by analyzing whole-exome sequencing data from 460,551 UK Biobank participants and 125,748 gnomAD participants across diverse ancestral backgrounds. Through comprehensive analysis of randomly sampled datasets with varying ancestral compositions, we demonstrate that genetic diversity, rather than sample size alone, drives the performance of intolerance metrics in identifying functionally critical genes and genic sub-regions. Notably, scores trained on variation observed in African and Admixed American ancestral groups showed superior resolution in detecting neurodevelopmental disease risk genes and haploinsufficient genes compared to scores trained on variation observed in European ancestry cohorts. Most strikingly, the Missense Tolerance Ratio (MTR) trained on 43,000 multi-ancestry exomes demonstrated greater predictive power than when trained on a nearly 10-fold larger dataset of 440,000 non-Finnish European exomes, indicating that European ancestry-based scores are approaching saturation. These findings establish ancestral diversity as the fundamental determinant for advancing intolerance metrics and underscore the urgent scientific and ethical imperative for enhanced population representation in genomic resources to fully realize the potential of precision medicine and drug discovery.
