## Supplementary Table 4 for "Diverse ancestral representation improves genetic intolerance metrics"

### Sheet: Logistic Regression
Ancestry	Gene List	Log.Reg.P.val	AUC
rvis_afr	DEE Monoallelic	8.51054e-35	0.876232
rvis_asj	DEE Monoallelic	3.7068e-31	0.853867
rvis_eas	DEE Monoallelic	1.97024e-29	0.835869
rvis_nfe	DEE Monoallelic	6.71483e-30	0.848486
rvis_sas	DEE Monoallelic	1.67132e-32	0.865555
rvis_afr	DD Monoallelic	1.14623e-127	0.853382
rvis_asj	DD Monoallelic	1.90085e-111	0.818181
rvis_eas	DD Monoallelic	8.89374e-112	0.820882
rvis_nfe	DD Monoallelic	1.21531e-113	0.82316
rvis_sas	DD Monoallelic	1.91553e-120	0.830671
rvis_afr	ASD Monoallelic	8.23388e-84	0.896692
rvis_asj	ASD Monoallelic	5.02223e-72	0.871917
rvis_eas	ASD Monoallelic	3.22984e-69	0.859605
rvis_nfe	ASD Monoallelic	7.31072e-71	0.8608
rvis_sas	ASD Monoallelic	2.57205e-75	0.879736
rvis_afr	Mouse Essential	4.53413e-112	0.667833
rvis_asj	Mouse Essential	3.55256e-100	0.657983
rvis_eas	Mouse Essential	5.19013e-89	0.647337
rvis_nfe	Mouse Essential	1.76337e-100	0.65629
rvis_sas	Mouse Essential	3.47079e-101	0.65675
rvis_afr	Haploinsufficient	1.18357e-65	0.781058
rvis_asj	Haploinsufficient	3.51036e-56	0.757959
rvis_eas	Haploinsufficient	4.22652e-46	0.722591
rvis_nfe	Haploinsufficient	7.80218e-59	0.759771
rvis_sas	Haploinsufficient	1.15306e-55	0.754756

### Sheet: DeLong Test
Gene List	Score1	Score2	De.Long.P.val
DEE Monoallelic	rvis_afr	rvis_asj	0.0394536
DEE Monoallelic	rvis_afr	rvis_eas	0.015096
DEE Monoallelic	rvis_afr	rvis_nfe	0.0171593
DEE Monoallelic	rvis_afr	rvis_sas	0.2862
DEE Monoallelic	rvis_asj	rvis_eas	0.362
DEE Monoallelic	rvis_asj	rvis_nfe	0.704235
DEE Monoallelic	rvis_asj	rvis_sas	0.444526
DEE Monoallelic	rvis_eas	rvis_nfe	0.502203
DEE Monoallelic	rvis_eas	rvis_sas	0.0409264
DEE Monoallelic	rvis_nfe	rvis_sas	0.167097
DD Monoallelic	rvis_afr	rvis_asj	5.45026e-07
DD Monoallelic	rvis_afr	rvis_eas	2.95537e-05
DD Monoallelic	rvis_afr	rvis_nfe	5.4331e-06
DD Monoallelic	rvis_afr	rvis_sas	0.000247869
DD Monoallelic	rvis_asj	rvis_eas	0.759218
DD Monoallelic	rvis_asj	rvis_nfe	0.46676
DD Monoallelic	rvis_asj	rvis_sas	0.080374
DD Monoallelic	rvis_eas	rvis_nfe	0.79808
DD Monoallelic	rvis_eas	rvis_sas	0.186851
DD Monoallelic	rvis_nfe	rvis_sas	0.2442
ASD Monoallelic	rvis_afr	rvis_asj	0.0110582
ASD Monoallelic	rvis_afr	rvis_eas	0.00308061
ASD Monoallelic	rvis_afr	rvis_nfe	0.00069987
ASD Monoallelic	rvis_afr	rvis_sas	0.0540038
ASD Monoallelic	rvis_asj	rvis_eas	0.313619
ASD Monoallelic	rvis_asj	rvis_nfe	0.233458
ASD Monoallelic	rvis_asj	rvis_sas	0.442164
ASD Monoallelic	rvis_eas	rvis_nfe	0.922051
ASD Monoallelic	rvis_eas	rvis_sas	0.0310141
ASD Monoallelic	rvis_nfe	rvis_sas	0.047287
Mouse Essential	rvis_afr	rvis_asj	0.0236773
Mouse Essential	rvis_afr	rvis_eas	9.57513e-06
Mouse Essential	rvis_afr	rvis_nfe	0.00516218
Mouse Essential	rvis_afr	rvis_sas	0.00630619
Mouse Essential	rvis_asj	rvis_eas	0.0323112
Mouse Essential	rvis_asj	rvis_nfe	0.668558
Mouse Essential	rvis_asj	rvis_sas	0.771347
Mouse Essential	rvis_eas	rvis_nfe	0.0673389
Mouse Essential	rvis_eas	rvis_sas	0.0378952
Mouse Essential	rvis_nfe	rvis_sas	0.909152
Haploinsufficient	rvis_afr	rvis_asj	0.00812718
Haploinsufficient	rvis_afr	rvis_eas	9.12693e-09
Haploinsufficient	rvis_afr	rvis_nfe	0.00919485
Haploinsufficient	rvis_afr	rvis_sas	0.00134491
Haploinsufficient	rvis_asj	rvis_eas	0.00204149
Haploinsufficient	rvis_asj	rvis_nfe	0.833056
Haploinsufficient	rvis_asj	rvis_sas	0.724238
Haploinsufficient	rvis_eas	rvis_nfe	0.00116087
Haploinsufficient	rvis_eas	rvis_sas	0.0011225
Haploinsufficient	rvis_nfe	rvis_sas	0.545906
