## Supplementary Table 5 for "Diverse ancestral representation improves genetic intolerance metrics"

### Sheet: Logistic Regression
Ancestry	Gene List	Log.Reg.P.val	AUC
rvis_afr	DEE Monoallelic	1.34023e-35	0.870345
rvis_amr	DEE Monoallelic	2.71739e-30	0.840253
rvis_eas	DEE Monoallelic	6.44028e-30	0.833992
rvis_asj	DEE Monoallelic	9.02079e-30	0.827951
rvis_fin	DEE Monoallelic	3.30195e-29	0.820564
rvis_nfe	DEE Monoallelic	5.45598e-29	0.830746
rvis_sas	DEE Monoallelic	9.96667e-34	0.856096
rvis_afr	DD Monoallelic	6.15648e-129	0.847129
rvis_amr	DD Monoallelic	1.1556e-116	0.829384
rvis_eas	DD Monoallelic	5.71251e-117	0.825931
rvis_asj	DD Monoallelic	5.41794e-112	0.810954
rvis_fin	DD Monoallelic	5.10703e-107	0.807928
rvis_nfe	DD Monoallelic	1.18341e-111	0.822059
rvis_sas	DD Monoallelic	3.39007e-122	0.825903
rvis_afr	ASD Monoallelic	3.05998e-85	0.900671
rvis_amr	ASD Monoallelic	2.53325e-78	0.88691
rvis_eas	ASD Monoallelic	5.06254e-74	0.860289
rvis_asj	ASD Monoallelic	5.91228e-77	0.867771
rvis_fin	ASD Monoallelic	1.33135e-68	0.843731
rvis_nfe	ASD Monoallelic	3.71115e-75	0.865805
rvis_sas	ASD Monoallelic	6.33453e-82	0.879084
rvis_afr	Mouse Essential	1.81065e-138	0.678393
rvis_amr	Mouse Essential	3.4319e-131	0.671189
rvis_eas	Mouse Essential	7.25643e-114	0.660591
rvis_asj	Mouse Essential	3.42386e-122	0.663454
rvis_fin	Mouse Essential	5.12559e-116	0.656251
rvis_nfe	Mouse Essential	1.95532e-117	0.662646
rvis_sas	Mouse Essential	7.00392e-120	0.665799
rvis_afr	Haploinsufficient	1.3072e-65	0.777065
rvis_amr	Haploinsufficient	2.63631e-61	0.775581
rvis_eas	Haploinsufficient	4.32163e-56	0.747603
rvis_asj	Haploinsufficient	1.90325e-57	0.752676
rvis_fin	Haploinsufficient	1.22747e-58	0.746892
rvis_nfe	Haploinsufficient	6.07721e-60	0.762121
rvis_sas	Haploinsufficient	2.40904e-59	0.760802

### Sheet: DeLong Test
Gene List	Score1	Score2	De.Long.P.val
DEE Monoallelic	rvis_afr	rvis_amr	0.00223967
DEE Monoallelic	rvis_afr	rvis_eas	0.00396282
DEE Monoallelic	rvis_afr	rvis_asj	0.00969708
DEE Monoallelic	rvis_afr	rvis_fin	0.000975091
DEE Monoallelic	rvis_afr	rvis_nfe	0.00120731
DEE Monoallelic	rvis_afr	rvis_sas	0.142171
DEE Monoallelic	rvis_amr	rvis_eas	0.634794
DEE Monoallelic	rvis_amr	rvis_asj	0.461193
DEE Monoallelic	rvis_amr	rvis_fin	0.157241
DEE Monoallelic	rvis_amr	rvis_nfe	0.233659
DEE Monoallelic	rvis_amr	rvis_sas	0.0949901
DEE Monoallelic	rvis_eas	rvis_asj	0.743979
DEE Monoallelic	rvis_eas	rvis_fin	0.437848
DEE Monoallelic	rvis_eas	rvis_nfe	0.814919
DEE Monoallelic	rvis_eas	rvis_sas	0.0776984
DEE Monoallelic	rvis_asj	rvis_fin	0.627595
DEE Monoallelic	rvis_asj	rvis_nfe	0.863305
DEE Monoallelic	rvis_asj	rvis_sas	0.0819021
DEE Monoallelic	rvis_fin	rvis_nfe	0.478614
DEE Monoallelic	rvis_fin	rvis_sas	0.0214196
DEE Monoallelic	rvis_nfe	rvis_sas	0.00731437
DD Monoallelic	rvis_afr	rvis_amr	0.000910828
DD Monoallelic	rvis_afr	rvis_eas	0.00267749
DD Monoallelic	rvis_afr	rvis_asj	4.18728e-07
DD Monoallelic	rvis_afr	rvis_fin	9.39191e-08
DD Monoallelic	rvis_afr	rvis_nfe	0.000204861
DD Monoallelic	rvis_afr	rvis_sas	0.000742621
DD Monoallelic	rvis_amr	rvis_eas	0.60553
DD Monoallelic	rvis_amr	rvis_asj	0.00222391
DD Monoallelic	rvis_amr	rvis_fin	0.00269608
DD Monoallelic	rvis_amr	rvis_nfe	0.196545
DD Monoallelic	rvis_amr	rvis_sas	0.545283
DD Monoallelic	rvis_eas	rvis_asj	0.0681955
DD Monoallelic	rvis_eas	rvis_fin	0.0315976
DD Monoallelic	rvis_eas	rvis_nfe	0.618755
DD Monoallelic	rvis_eas	rvis_sas	0.996827
DD Monoallelic	rvis_asj	rvis_fin	0.684749
DD Monoallelic	rvis_asj	rvis_nfe	0.0868901
DD Monoallelic	rvis_asj	rvis_sas	0.0363484
DD Monoallelic	rvis_fin	rvis_nfe	0.0320627
DD Monoallelic	rvis_fin	rvis_sas	0.0154497
DD Monoallelic	rvis_nfe	rvis_sas	0.537146
ASD Monoallelic	rvis_afr	rvis_amr	0.0521042
ASD Monoallelic	rvis_afr	rvis_eas	0.00099322
ASD Monoallelic	rvis_afr	rvis_asj	0.00176385
ASD Monoallelic	rvis_afr	rvis_fin	9.02753e-07
ASD Monoallelic	rvis_afr	rvis_nfe	9.17564e-05
ASD Monoallelic	rvis_afr	rvis_sas	0.0132605
ASD Monoallelic	rvis_amr	rvis_eas	0.0121505
ASD Monoallelic	rvis_amr	rvis_asj	0.0551629
ASD Monoallelic	rvis_amr	rvis_fin	0.000166501
ASD Monoallelic	rvis_amr	rvis_nfe	0.00125765
ASD Monoallelic	rvis_amr	rvis_sas	0.302984
ASD Monoallelic	rvis_eas	rvis_asj	0.576795
ASD Monoallelic	rvis_eas	rvis_fin	0.199601
ASD Monoallelic	rvis_eas	rvis_nfe	0.598206
ASD Monoallelic	rvis_eas	rvis_sas	0.0308033
ASD Monoallelic	rvis_asj	rvis_fin	0.0235786
ASD Monoallelic	rvis_asj	rvis_nfe	0.835396
ASD Monoallelic	rvis_asj	rvis_sas	0.33852
ASD Monoallelic	rvis_fin	rvis_nfe	0.0189456
ASD Monoallelic	rvis_fin	rvis_sas	0.00188893
ASD Monoallelic	rvis_nfe	rvis_sas	0.082818
Mouse Essential	rvis_afr	rvis_amr	0.0332232
Mouse Essential	rvis_afr	rvis_eas	5.77246e-05
Mouse Essential	rvis_afr	rvis_asj	0.000618172
Mouse Essential	rvis_afr	rvis_fin	5.10034e-07
Mouse Essential	rvis_afr	rvis_nfe	0.00011533
Mouse Essential	rvis_afr	rvis_sas	0.00153216
Mouse Essential	rvis_amr	rvis_eas	0.0180689
Mouse Essential	rvis_amr	rvis_asj	0.0492349
Mouse Essential	rvis_amr	rvis_fin	0.000206914
Mouse Essential	rvis_amr	rvis_nfe	0.0120728
Mouse Essential	rvis_amr	rvis_sas	0.163879
Mouse Essential	rvis_eas	rvis_asj	0.549254
Mouse Essential	rvis_eas	rvis_fin	0.373601
Mouse Essential	rvis_eas	rvis_nfe	0.658389
Mouse Essential	rvis_eas	rvis_sas	0.251755
Mouse Essential	rvis_asj	rvis_fin	0.0802806
Mouse Essential	rvis_asj	rvis_nfe	0.827812
Mouse Essential	rvis_asj	rvis_sas	0.574648
Mouse Essential	rvis_fin	rvis_nfe	0.0583433
Mouse Essential	rvis_fin	rvis_sas	0.0248352
Mouse Essential	rvis_nfe	rvis_sas	0.428278
Haploinsufficient	rvis_afr	rvis_amr	0.823843
Haploinsufficient	rvis_afr	rvis_eas	0.00229758
Haploinsufficient	rvis_afr	rvis_asj	0.00524177
Haploinsufficient	rvis_afr	rvis_fin	0.000627557
Haploinsufficient	rvis_afr	rvis_nfe	0.0606942
Haploinsufficient	rvis_afr	rvis_sas	0.0447639
Haploinsufficient	rvis_amr	rvis_eas	0.00350505
Haploinsufficient	rvis_amr	rvis_asj	0.00251918
Haploinsufficient	rvis_amr	rvis_fin	0.000723612
Haploinsufficient	rvis_amr	rvis_nfe	0.0564908
Haploinsufficient	rvis_amr	rvis_sas	0.0670605
Haploinsufficient	rvis_eas	rvis_asj	0.63963
Haploinsufficient	rvis_eas	rvis_fin	0.944106
Haploinsufficient	rvis_eas	rvis_nfe	0.163928
Haploinsufficient	rvis_eas	rvis_sas	0.159967
Haploinsufficient	rvis_asj	rvis_fin	0.510909
Haploinsufficient	rvis_asj	rvis_nfe	0.221959
Haploinsufficient	rvis_asj	rvis_sas	0.341482
Haploinsufficient	rvis_fin	rvis_nfe	0.040013
Haploinsufficient	rvis_fin	rvis_sas	0.132205
Haploinsufficient	rvis_nfe	rvis_sas	0.871359
