## Supplementary Table 7 for "Diverse ancestral representation improves genetic intolerance metrics"

### Sheet: Logistic Regression
Ancestry	Gene List	Log.Reg.P.val	AUC
Maximally Diverse (n=43k)	DEE Monoallelic	1.5545e-42	0.873829
NFE (n=43k)	DEE Monoallelic	1.04356e-32	0.846889
NFE (n=440k)	DEE Monoallelic	8.07734e-27	0.852564
Full Dataset (n=460k)	DEE Monoallelic	3.70171e-30	0.863678
AFR	DEE Monoallelic	1.20922e-41	0.867007
ASJ	DEE Monoallelic	5.12799e-15	0.754919
EAS	DEE Monoallelic	8.97542e-25	0.797018
SAS	DEE Monoallelic	6.8631e-38	0.84617
NFE (n=20k)	DEE Monoallelic	9.56939e-35	0.837563
Maximally Diverse (n=43k)	DD Monoallelic	3.23187e-117	0.835014
NFE (n=43k)	DD Monoallelic	2.99699e-91	0.808684
NFE (n=440k)	DD Monoallelic	7.51371e-61	0.806915
Full Dataset (n=460k)	DD Monoallelic	9.45384e-72	0.824292
AFR	DD Monoallelic	2.22053e-113	0.80866
ASJ	DD Monoallelic	6.04888e-31	0.674293
EAS	DD Monoallelic	8.13443e-78	0.751091
SAS	DD Monoallelic	1.7577e-106	0.799882
NFE (n=20k)	DD Monoallelic	3.63254e-97	0.795724
Maximally Diverse (n=43k)	ASD Monoallelic	3.27073e-41	0.797957
NFE (n=43k)	ASD Monoallelic	1.81934e-36	0.779708
NFE (n=440k)	ASD Monoallelic	1.5059e-24	0.752734
Full Dataset (n=460k)	ASD Monoallelic	7.32124e-28	0.771371
AFR	ASD Monoallelic	2.29678e-39	0.786622
ASJ	ASD Monoallelic	1.57149e-10	0.657795
EAS	ASD Monoallelic	1.66942e-20	0.722039
SAS	ASD Monoallelic	5.65048e-37	0.775994
NFE (n=20k)	ASD Monoallelic	3.68129e-32	0.760715
Maximally Diverse (n=43k)	Mouse Essential	4.95677e-113	0.661545
NFE (n=43k)	Mouse Essential	2.8149e-82	0.637937
NFE (n=440k)	Mouse Essential	2.05545e-64	0.638129
Full Dataset (n=460k)	Mouse Essential	1.84648e-77	0.651648
AFR	Mouse Essential	2.73623e-103	0.649061
ASJ	Mouse Essential	1.59344e-38	0.592091
EAS	Mouse Essential	1.71358e-77	0.622675
SAS	Mouse Essential	2.77772e-90	0.640464
NFE (n=20k)	Mouse Essential	8.83303e-89	0.634437
Maximally Diverse (n=43k)	Haploinsufficient	3.1503e-49	0.733763
NFE (n=43k)	Haploinsufficient	5.37369e-41	0.71371
NFE (n=440k)	Haploinsufficient	3.00685e-30	0.712024
Full Dataset (n=460k)	Haploinsufficient	6.79105e-35	0.726951
AFR	Haploinsufficient	3.76259e-39	0.706888
ASJ	Haploinsufficient	2.53528e-09	0.598274
EAS	Haploinsufficient	9.83007e-23	0.660236
SAS	Haploinsufficient	5.41616e-39	0.700996
NFE (n=20k)	Haploinsufficient	2.6268e-37	0.704182

### Sheet: DeLong Test
Gene_List	Score1	Score2	De.Long.P.val
DEE Monoallelic	Maximally Diverse (n=43k)	NFE (n=43k)	0.326422
DEE Monoallelic	Maximally Diverse (n=43k)	NFE (n=440k)	0.451268
DEE Monoallelic	Maximally Diverse (n=43k)	Full Dataset (n=460k)	0.718647
DEE Monoallelic	Maximally Diverse (n=43k)	AFR	0.794276
DEE Monoallelic	Maximally Diverse (n=43k)	ASJ	8.12188e-05
DEE Monoallelic	Maximally Diverse (n=43k)	EAS	0.00713065
DEE Monoallelic	Maximally Diverse (n=43k)	SAS	0.317709
DEE Monoallelic	Maximally Diverse (n=43k)	NFE (n=20k)	0.220673
DEE Monoallelic	NFE (n=43k)	NFE (n=440k)	0.84432
DEE Monoallelic	NFE (n=43k)	Full Dataset (n=460k)	0.560589
DEE Monoallelic	NFE (n=43k)	AFR	0.454311
DEE Monoallelic	NFE (n=43k)	ASJ	0.00282769
DEE Monoallelic	NFE (n=43k)	EAS	0.0877627
DEE Monoallelic	NFE (n=43k)	SAS	0.979795
DEE Monoallelic	NFE (n=43k)	NFE (n=20k)	0.757884
DEE Monoallelic	NFE (n=440k)	Full Dataset (n=460k)	0.707207
DEE Monoallelic	NFE (n=440k)	AFR	0.60182
DEE Monoallelic	NFE (n=440k)	ASJ	0.00193381
DEE Monoallelic	NFE (n=440k)	EAS	0.0635743
DEE Monoallelic	NFE (n=440k)	SAS	0.826202
DEE Monoallelic	NFE (n=440k)	NFE (n=20k)	0.628
DEE Monoallelic	Full Dataset (n=460k)	AFR	0.904095
DEE Monoallelic	Full Dataset (n=460k)	ASJ	0.000543831
DEE Monoallelic	Full Dataset (n=460k)	EAS	0.0257473
DEE Monoallelic	Full Dataset (n=460k)	SAS	0.546964
DEE Monoallelic	Full Dataset (n=460k)	NFE (n=20k)	0.398193
DEE Monoallelic	AFR	ASJ	0.000157418
DEE Monoallelic	AFR	EAS	0.0124436
DEE Monoallelic	AFR	SAS	0.442318
DEE Monoallelic	AFR	NFE (n=20k)	0.311422
DEE Monoallelic	ASJ	EAS	0.185251
DEE Monoallelic	ASJ	SAS	0.00325016
DEE Monoallelic	ASJ	NFE (n=20k)	0.0115923
DEE Monoallelic	EAS	SAS	0.0948385
DEE Monoallelic	EAS	NFE (n=20k)	0.194427
DEE Monoallelic	SAS	NFE (n=20k)	0.777506
DD Monoallelic	Maximally Diverse (n=43k)	NFE (n=43k)	0.0739712
DD Monoallelic	Maximally Diverse (n=43k)	NFE (n=440k)	0.0615264
DD Monoallelic	Maximally Diverse (n=43k)	Full Dataset (n=460k)	0.462111
DD Monoallelic	Maximally Diverse (n=43k)	AFR	0.0653576
DD Monoallelic	Maximally Diverse (n=43k)	ASJ	6.53274e-23
DD Monoallelic	Maximally Diverse (n=43k)	EAS	6.20695e-08
DD Monoallelic	Maximally Diverse (n=43k)	SAS	0.0154608
DD Monoallelic	Maximally Diverse (n=43k)	NFE (n=20k)	0.00730003
DD Monoallelic	NFE (n=43k)	NFE (n=440k)	0.910508
DD Monoallelic	NFE (n=43k)	Full Dataset (n=460k)	0.30825
DD Monoallelic	NFE (n=43k)	AFR	0.998724
DD Monoallelic	NFE (n=43k)	ASJ	2.36847e-15
DD Monoallelic	NFE (n=43k)	EAS	0.000377394
DD Monoallelic	NFE (n=43k)	SAS	0.563806
DD Monoallelic	NFE (n=43k)	NFE (n=20k)	0.399373
DD Monoallelic	NFE (n=440k)	Full Dataset (n=460k)	0.265317
DD Monoallelic	NFE (n=440k)	AFR	0.909393
DD Monoallelic	NFE (n=440k)	ASJ	1.35665e-14
DD Monoallelic	NFE (n=440k)	EAS	0.000698227
DD Monoallelic	NFE (n=440k)	SAS	0.650742
DD Monoallelic	NFE (n=440k)	NFE (n=20k)	0.474852
DD Monoallelic	Full Dataset (n=460k)	AFR	0.294138
DD Monoallelic	Full Dataset (n=460k)	ASJ	5.11247e-19
DD Monoallelic	Full Dataset (n=460k)	EAS	5.15586e-06
DD Monoallelic	Full Dataset (n=460k)	SAS	0.105977
DD Monoallelic	Full Dataset (n=460k)	NFE (n=20k)	0.0606978
DD Monoallelic	AFR	ASJ	5.56797e-16
DD Monoallelic	AFR	EAS	0.000269861
DD Monoallelic	AFR	SAS	0.55391
DD Monoallelic	AFR	NFE (n=20k)	0.387275
DD Monoallelic	ASJ	EAS	1.32694e-05
DD Monoallelic	ASJ	SAS	6.94422e-14
DD Monoallelic	ASJ	NFE (n=20k)	6.45e-13
DD Monoallelic	EAS	SAS	0.00228096
DD Monoallelic	EAS	NFE (n=20k)	0.00561307
DD Monoallelic	SAS	NFE (n=20k)	0.783864
ASD Monoallelic	Maximally Diverse (n=43k)	NFE (n=43k)	0.385226
ASD Monoallelic	Maximally Diverse (n=43k)	NFE (n=440k)	0.0460188
ASD Monoallelic	Maximally Diverse (n=43k)	Full Dataset (n=460k)	0.223983
ASD Monoallelic	Maximally Diverse (n=43k)	AFR	0.581003
ASD Monoallelic	Maximally Diverse (n=43k)	ASJ	6.54816e-10
ASD Monoallelic	Maximally Diverse (n=43k)	EAS	0.000379349
ASD Monoallelic	Maximally Diverse (n=43k)	SAS	0.280584
ASD Monoallelic	Maximally Diverse (n=43k)	NFE (n=20k)	0.0769268
ASD Monoallelic	NFE (n=43k)	NFE (n=440k)	0.249164
ASD Monoallelic	NFE (n=43k)	Full Dataset (n=460k)	0.71258
ASD Monoallelic	NFE (n=43k)	AFR	0.746109
ASD Monoallelic	NFE (n=43k)	ASJ	1.9617e-07
ASD Monoallelic	NFE (n=43k)	EAS	0.00921261
ASD Monoallelic	NFE (n=43k)	SAS	0.860803
ASD Monoallelic	NFE (n=43k)	NFE (n=20k)	0.384745
ASD Monoallelic	NFE (n=440k)	Full Dataset (n=460k)	0.440674
ASD Monoallelic	NFE (n=440k)	AFR	0.140273
ASD Monoallelic	NFE (n=440k)	ASJ	0.000139006
ASD Monoallelic	NFE (n=440k)	EAS	0.195552
ASD Monoallelic	NFE (n=440k)	SAS	0.307933
ASD Monoallelic	NFE (n=440k)	NFE (n=20k)	0.733486
ASD Monoallelic	Full Dataset (n=460k)	AFR	0.491851
ASD Monoallelic	Full Dataset (n=460k)	ASJ	2.67266e-06
ASD Monoallelic	Full Dataset (n=460k)	EAS	0.031598
ASD Monoallelic	Full Dataset (n=460k)	SAS	0.833661
ASD Monoallelic	Full Dataset (n=460k)	NFE (n=20k)	0.638294
ASD Monoallelic	AFR	ASJ	2.14028e-08
ASD Monoallelic	AFR	EAS	0.00290854
ASD Monoallelic	AFR	SAS	0.607712
ASD Monoallelic	AFR	NFE (n=20k)	0.22586
ASD Monoallelic	ASJ	EAS	0.00679645
ASD Monoallelic	ASJ	SAS	2.27501e-07
ASD Monoallelic	ASJ	NFE (n=20k)	1.15279e-05
ASD Monoallelic	EAS	SAS	0.0121598
ASD Monoallelic	EAS	NFE (n=20k)	0.0812139
ASD Monoallelic	SAS	NFE (n=20k)	0.471388
Mouse Essential	Maximally Diverse (n=43k)	NFE (n=43k)	0.00505977
Mouse Essential	Maximally Diverse (n=43k)	NFE (n=440k)	0.00560939
Mouse Essential	Maximally Diverse (n=43k)	Full Dataset (n=460k)	0.23766
Mouse Essential	Maximally Diverse (n=43k)	AFR	0.13213
Mouse Essential	Maximally Diverse (n=43k)	ASJ	2.09325e-16
Mouse Essential	Maximally Diverse (n=43k)	EAS	3.79785e-06
Mouse Essential	Maximally Diverse (n=43k)	SAS	0.0111651
Mouse Essential	Maximally Diverse (n=43k)	NFE (n=20k)	0.00122828
Mouse Essential	NFE (n=43k)	NFE (n=440k)	0.982224
Mouse Essential	NFE (n=43k)	Full Dataset (n=460k)	0.107097
Mouse Essential	NFE (n=43k)	AFR	0.186428
Mouse Essential	NFE (n=43k)	ASJ	9.02344e-08
Mouse Essential	NFE (n=43k)	EAS	0.0737585
Mouse Essential	NFE (n=43k)	SAS	0.764523
Mouse Essential	NFE (n=43k)	NFE (n=20k)	0.680951
Mouse Essential	NFE (n=440k)	Full Dataset (n=460k)	0.113443
Mouse Essential	NFE (n=440k)	AFR	0.195837
Mouse Essential	NFE (n=440k)	ASJ	8.90887e-08
Mouse Essential	NFE (n=440k)	EAS	0.0712776
Mouse Essential	NFE (n=440k)	SAS	0.782686
Mouse Essential	NFE (n=440k)	NFE (n=20k)	0.665753
Mouse Essential	Full Dataset (n=460k)	AFR	0.757541
Mouse Essential	Full Dataset (n=460k)	ASJ	3.06049e-12
Mouse Essential	Full Dataset (n=460k)	EAS	0.000649525
Mouse Essential	Full Dataset (n=460k)	SAS	0.182845
Mouse Essential	Full Dataset (n=460k)	NFE (n=20k)	0.0422522
Mouse Essential	AFR	ASJ	1.55859e-11
Mouse Essential	AFR	EAS	0.00169744
Mouse Essential	AFR	SAS	0.300624
Mouse Essential	AFR	NFE (n=20k)	0.0811211
Mouse Essential	ASJ	EAS	0.00035471
Mouse Essential	ASJ	SAS	1.10151e-08
Mouse Essential	ASJ	NFE (n=20k)	7.14954e-07
Mouse Essential	EAS	SAS	0.0346918
Mouse Essential	EAS	NFE (n=20k)	0.166479
Mouse Essential	SAS	NFE (n=20k)	0.473085
Haploinsufficient	Maximally Diverse (n=43k)	NFE (n=43k)	0.285584
Haploinsufficient	Maximally Diverse (n=43k)	NFE (n=440k)	0.257417
Haploinsufficient	Maximally Diverse (n=43k)	Full Dataset (n=460k)	0.720772
Haploinsufficient	Maximally Diverse (n=43k)	AFR	0.142379
Haploinsufficient	Maximally Diverse (n=43k)	ASJ	2.7287e-12
Haploinsufficient	Maximally Diverse (n=43k)	EAS	7.99974e-05
Haploinsufficient	Maximally Diverse (n=43k)	SAS	0.0821747
Haploinsufficient	Maximally Diverse (n=43k)	NFE (n=20k)	0.110973
Haploinsufficient	NFE (n=43k)	NFE (n=440k)	0.9311
Haploinsufficient	NFE (n=43k)	Full Dataset (n=460k)	0.494063
Haploinsufficient	NFE (n=43k)	AFR	0.714327
Haploinsufficient	NFE (n=43k)	ASJ	4.46402e-09
Haploinsufficient	NFE (n=43k)	EAS	0.00477874
Haploinsufficient	NFE (n=43k)	SAS	0.506943
Haploinsufficient	NFE (n=43k)	NFE (n=20k)	0.61366
Haploinsufficient	NFE (n=440k)	Full Dataset (n=460k)	0.45015
Haploinsufficient	NFE (n=440k)	AFR	0.787522
Haploinsufficient	NFE (n=440k)	ASJ	1.46275e-08
Haploinsufficient	NFE (n=440k)	EAS	0.00748619
Haploinsufficient	NFE (n=440k)	SAS	0.573023
Haploinsufficient	NFE (n=440k)	NFE (n=20k)	0.684299
Haploinsufficient	Full Dataset (n=460k)	AFR	0.288895
Haploinsufficient	Full Dataset (n=460k)	ASJ	1.10938e-10
Haploinsufficient	Full Dataset (n=460k)	EAS	0.000521284
Haploinsufficient	Full Dataset (n=460k)	SAS	0.181663
Haploinsufficient	Full Dataset (n=460k)	NFE (n=20k)	0.234446
Haploinsufficient	AFR	ASJ	1.65206e-08
Haploinsufficient	AFR	EAS	0.0116639
Haploinsufficient	AFR	SAS	0.752818
Haploinsufficient	AFR	NFE (n=20k)	0.883187
Haploinsufficient	ASJ	EAS	0.00152095
Haploinsufficient	ASJ	SAS	1.97204e-07
Haploinsufficient	ASJ	NFE (n=20k)	5.33258e-08
Haploinsufficient	EAS	SAS	0.0321397
Haploinsufficient	EAS	NFE (n=20k)	0.0189879
Haploinsufficient	SAS	NFE (n=20k)	0.866433
