## Supplementary Table 10 for "Diverse ancestral representation improves genetic intolerance metrics"

### Sheet: Logistic Regression
Ancestry	Gene List	Log.Reg.P.val	AUC
Maximally Diverse (n=43k)	DEE Monoallelic	9.65658e-15	0.787758
NFE (n=43k)	DEE Monoallelic	3.30969e-16	0.792107
NFE (n=440k)	DEE Monoallelic	5.19719e-25	0.837857
Full Dataset (n=460k)	DEE Monoallelic	6.25363e-24	0.835376
AFR	DEE Monoallelic	1.50356e-09	0.730431
ASJ	DEE Monoallelic	0.0547494	0.462236
EAS	DEE Monoallelic	0.000231686	0.637482
SAS	DEE Monoallelic	4.97926e-09	0.717141
NFE (n=20k)	DEE Monoallelic	7.90143e-12	0.747682
Maximally Diverse (n=43k)	DD Monoallelic	4.30666e-56	0.80971
NFE (n=43k)	DD Monoallelic	3.81684e-55	0.807745
NFE (n=440k)	DD Monoallelic	1.34492e-92	0.849422
Full Dataset (n=460k)	DD Monoallelic	6.96117e-90	0.849953
AFR	DD Monoallelic	2.70181e-35	0.736803
ASJ	DD Monoallelic	0.00074147	0.440934
EAS	DD Monoallelic	4.1555e-14	0.661665
SAS	DD Monoallelic	8.429e-32	0.745144
NFE (n=20k)	DD Monoallelic	1.83522e-40	0.771138
Maximally Diverse (n=43k)	ASD Monoallelic	2.50188e-34	0.831562
NFE (n=43k)	ASD Monoallelic	1.29443e-36	0.826814
NFE (n=440k)	ASD Monoallelic	7.17639e-57	0.869892
Full Dataset (n=460k)	ASD Monoallelic	6.24438e-55	0.870648
AFR	ASD Monoallelic	2.0308e-18	0.731757
ASJ	ASD Monoallelic	0.00109413	0.443059
EAS	ASD Monoallelic	2.83176e-10	0.656247
SAS	ASD Monoallelic	1.39959e-20	0.754024
NFE (n=20k)	ASD Monoallelic	1.10147e-28	0.792397
Maximally Diverse (n=43k)	Mouse Essential	5.44395e-113	0.701695
NFE (n=43k)	Mouse Essential	6.81518e-95	0.689831
NFE (n=440k)	Mouse Essential	7.09863e-101	0.696035
Full Dataset (n=460k)	Mouse Essential	1.14912e-108	0.702387
AFR	Mouse Essential	3.92785e-80	0.662388
ASJ	Mouse Essential	1.57168e-14	0.458324
EAS	Mouse Essential	1.32748e-40	0.610575
SAS	Mouse Essential	6.83126e-74	0.661077
NFE (n=20k)	Mouse Essential	2.54811e-77	0.667873
Maximally Diverse (n=43k)	Haploinsufficient	7.71422e-17	0.815625
NFE (n=43k)	Haploinsufficient	2.93651e-17	0.816002
NFE (n=440k)	Haploinsufficient	1.72475e-27	0.852653
Full Dataset (n=460k)	Haploinsufficient	3.97858e-26	0.85378
AFR	Haploinsufficient	8.37205e-14	0.734804
ASJ	Haploinsufficient	0.00373423	0.428962
EAS	Haploinsufficient	7.28341e-05	0.660468
SAS	Haploinsufficient	6.92966e-09	0.74186
NFE (n=20k)	Haploinsufficient	8.46238e-15	0.78675

### Sheet: DeLong Test
Gene_List	Score1	Score2	De.Long.P.val
DEE Monoallelic	Maximally Diverse (n=43k)	NFE (n=43k)	0.873979
DEE Monoallelic	Maximally Diverse (n=43k)	NFE (n=440k)	0.0653123
DEE Monoallelic	Maximally Diverse (n=43k)	Full Dataset (n=460k)	0.0818117
DEE Monoallelic	Maximally Diverse (n=43k)	AFR	0.0448737
DEE Monoallelic	Maximally Diverse (n=43k)	ASJ	1.4433e-25
DEE Monoallelic	Maximally Diverse (n=43k)	EAS	8.09383e-07
DEE Monoallelic	Maximally Diverse (n=43k)	SAS	0.0160885
DEE Monoallelic	Maximally Diverse (n=43k)	NFE (n=20k)	0.173171
DEE Monoallelic	NFE (n=43k)	NFE (n=440k)	0.0842398
DEE Monoallelic	NFE (n=43k)	Full Dataset (n=460k)	0.104884
DEE Monoallelic	NFE (n=43k)	AFR	0.0272292
DEE Monoallelic	NFE (n=43k)	ASJ	1.48501e-28
DEE Monoallelic	NFE (n=43k)	EAS	2.22687e-07
DEE Monoallelic	NFE (n=43k)	SAS	0.00901612
DEE Monoallelic	NFE (n=43k)	NFE (n=20k)	0.122836
DEE Monoallelic	NFE (n=440k)	Full Dataset (n=460k)	0.92526
DEE Monoallelic	NFE (n=440k)	AFR	0.00010513
DEE Monoallelic	NFE (n=440k)	ASJ	2.80923e-36
DEE Monoallelic	NFE (n=440k)	EAS	1.37636e-11
DEE Monoallelic	NFE (n=440k)	SAS	2.25111e-05
DEE Monoallelic	NFE (n=440k)	NFE (n=20k)	0.00159577
DEE Monoallelic	Full Dataset (n=460k)	AFR	0.000166728
DEE Monoallelic	Full Dataset (n=460k)	ASJ	1.14127e-34
DEE Monoallelic	Full Dataset (n=460k)	EAS	3.14742e-11
DEE Monoallelic	Full Dataset (n=460k)	SAS	3.68679e-05
DEE Monoallelic	Full Dataset (n=460k)	NFE (n=20k)	0.00227746
DEE Monoallelic	AFR	ASJ	3.09023e-17
DEE Monoallelic	AFR	EAS	0.00264547
DEE Monoallelic	AFR	SAS	0.655781
DEE Monoallelic	AFR	NFE (n=20k)	0.563948
DEE Monoallelic	ASJ	EAS	1.28515e-07
DEE Monoallelic	ASJ	SAS	2.25668e-15
DEE Monoallelic	ASJ	NFE (n=20k)	6.36537e-19
DEE Monoallelic	EAS	SAS	0.0117641
DEE Monoallelic	EAS	NFE (n=20k)	0.000508497
DEE Monoallelic	SAS	NFE (n=20k)	0.318634
DD Monoallelic	Maximally Diverse (n=43k)	NFE (n=43k)	0.892411
DD Monoallelic	Maximally Diverse (n=43k)	NFE (n=440k)	0.00607992
DD Monoallelic	Maximally Diverse (n=43k)	Full Dataset (n=460k)	0.00502837
DD Monoallelic	Maximally Diverse (n=43k)	AFR	4.3962e-07
DD Monoallelic	Maximally Diverse (n=43k)	ASJ	4.25342e-138
DD Monoallelic	Maximally Diverse (n=43k)	EAS	4.41668e-24
DD Monoallelic	Maximally Diverse (n=43k)	SAS	1.27724e-05
DD Monoallelic	Maximally Diverse (n=43k)	NFE (n=20k)	0.00958679
DD Monoallelic	NFE (n=43k)	NFE (n=440k)	0.00488405
DD Monoallelic	NFE (n=43k)	Full Dataset (n=460k)	0.00404018
DD Monoallelic	NFE (n=43k)	AFR	1.55626e-06
DD Monoallelic	NFE (n=43k)	ASJ	2.19015e-133
DD Monoallelic	NFE (n=43k)	EAS	1.54531e-22
DD Monoallelic	NFE (n=43k)	SAS	3.47163e-05
DD Monoallelic	NFE (n=43k)	NFE (n=20k)	0.016122
DD Monoallelic	NFE (n=440k)	Full Dataset (n=460k)	0.971031
DD Monoallelic	NFE (n=440k)	AFR	1.94417e-14
DD Monoallelic	NFE (n=440k)	ASJ	4.71139e-152
DD Monoallelic	NFE (n=440k)	EAS	2.17844e-36
DD Monoallelic	NFE (n=440k)	SAS	4.48955e-12
DD Monoallelic	NFE (n=440k)	NFE (n=20k)	2.41835e-07
DD Monoallelic	Full Dataset (n=460k)	AFR	8.66356e-15
DD Monoallelic	Full Dataset (n=460k)	ASJ	5.07114e-164
DD Monoallelic	Full Dataset (n=460k)	EAS	3.51991e-37
DD Monoallelic	Full Dataset (n=460k)	SAS	2.31698e-12
DD Monoallelic	Full Dataset (n=460k)	NFE (n=20k)	1.59143e-07
DD Monoallelic	AFR	ASJ	2.63879e-87
DD Monoallelic	AFR	EAS	4.18823e-07
DD Monoallelic	AFR	SAS	0.578732
DD Monoallelic	AFR	NFE (n=20k)	0.0231298
DD Monoallelic	ASJ	EAS	7.88481e-51
DD Monoallelic	ASJ	SAS	6.42598e-86
DD Monoallelic	ASJ	NFE (n=20k)	7.85681e-103
DD Monoallelic	EAS	SAS	3.98386e-08
DD Monoallelic	EAS	NFE (n=20k)	8.28999e-13
DD Monoallelic	SAS	NFE (n=20k)	0.0927355
ASD Monoallelic	Maximally Diverse (n=43k)	NFE (n=43k)	0.790778
ASD Monoallelic	Maximally Diverse (n=43k)	NFE (n=440k)	0.036665
ASD Monoallelic	Maximally Diverse (n=43k)	Full Dataset (n=460k)	0.0315346
ASD Monoallelic	Maximally Diverse (n=43k)	AFR	2.55378e-07
ASD Monoallelic	Maximally Diverse (n=43k)	ASJ	4.87634e-86
ASD Monoallelic	Maximally Diverse (n=43k)	EAS	1.70479e-19
ASD Monoallelic	Maximally Diverse (n=43k)	SAS	6.37542e-05
ASD Monoallelic	Maximally Diverse (n=43k)	NFE (n=20k)	0.0355758
ASD Monoallelic	NFE (n=43k)	NFE (n=440k)	0.0156898
ASD Monoallelic	NFE (n=43k)	Full Dataset (n=460k)	0.0130505
ASD Monoallelic	NFE (n=43k)	AFR	4.77208e-07
ASD Monoallelic	NFE (n=43k)	ASJ	4.23518e-87
ASD Monoallelic	NFE (n=43k)	EAS	2.02487e-19
ASD Monoallelic	NFE (n=43k)	SAS	0.000117999
ASD Monoallelic	NFE (n=43k)	NFE (n=20k)	0.057617
ASD Monoallelic	NFE (n=440k)	Full Dataset (n=460k)	0.966729
ASD Monoallelic	NFE (n=440k)	AFR	8.41727e-13
ASD Monoallelic	NFE (n=440k)	ASJ	1.25821e-97
ASD Monoallelic	NFE (n=440k)	EAS	2.5484e-28
ASD Monoallelic	NFE (n=440k)	SAS	2.0604e-09
ASD Monoallelic	NFE (n=440k)	NFE (n=20k)	3.01337e-05
ASD Monoallelic	Full Dataset (n=460k)	AFR	4.07824e-13
ASD Monoallelic	Full Dataset (n=460k)	ASJ	1.46145e-101
ASD Monoallelic	Full Dataset (n=460k)	EAS	5.92902e-29
ASD Monoallelic	Full Dataset (n=460k)	SAS	1.1875e-09
ASD Monoallelic	Full Dataset (n=460k)	NFE (n=20k)	2.12888e-05
ASD Monoallelic	AFR	ASJ	6.51412e-42
ASD Monoallelic	AFR	EAS	0.000201045
ASD Monoallelic	AFR	SAS	0.272629
ASD Monoallelic	AFR	NFE (n=20k)	0.00195279
ASD Monoallelic	ASJ	EAS	5.35193e-24
ASD Monoallelic	ASJ	SAS	4.41596e-50
ASD Monoallelic	ASJ	NFE (n=20k)	8.94549e-65
ASD Monoallelic	EAS	SAS	1.5288e-06
ASD Monoallelic	EAS	NFE (n=20k)	3.96824e-12
ASD Monoallelic	SAS	NFE (n=20k)	0.0503102
Mouse Essential	Maximally Diverse (n=43k)	NFE (n=43k)	0.123381
Mouse Essential	Maximally Diverse (n=43k)	NFE (n=440k)	0.468138
Mouse Essential	Maximally Diverse (n=43k)	Full Dataset (n=460k)	0.928832
Mouse Essential	Maximally Diverse (n=43k)	AFR	2.70986e-07
Mouse Essential	Maximally Diverse (n=43k)	ASJ	8.37745e-239
Mouse Essential	Maximally Diverse (n=43k)	EAS	1.25323e-33
Mouse Essential	Maximally Diverse (n=43k)	SAS	1.20308e-07
Mouse Essential	Maximally Diverse (n=43k)	NFE (n=20k)	1.43649e-05
Mouse Essential	NFE (n=43k)	NFE (n=440k)	0.432632
Mouse Essential	NFE (n=43k)	Full Dataset (n=460k)	0.109762
Mouse Essential	NFE (n=43k)	AFR	0.000398243
Mouse Essential	NFE (n=43k)	ASJ	2.61449e-209
Mouse Essential	NFE (n=43k)	EAS	3.53505e-25
Mouse Essential	NFE (n=43k)	SAS	0.000218927
Mouse Essential	NFE (n=43k)	NFE (n=20k)	0.00544768
Mouse Essential	NFE (n=440k)	Full Dataset (n=460k)	0.424323
Mouse Essential	NFE (n=440k)	AFR	1.81999e-05
Mouse Essential	NFE (n=440k)	ASJ	3.08694e-211
Mouse Essential	NFE (n=440k)	EAS	2.77276e-28
Mouse Essential	NFE (n=440k)	SAS	9.1579e-06
Mouse Essential	NFE (n=440k)	NFE (n=20k)	0.000430876
Mouse Essential	Full Dataset (n=460k)	AFR	2.88008e-07
Mouse Essential	Full Dataset (n=460k)	ASJ	1.32527e-221
Mouse Essential	Full Dataset (n=460k)	EAS	7.87879e-33
Mouse Essential	Full Dataset (n=460k)	SAS	1.29823e-07
Mouse Essential	Full Dataset (n=460k)	NFE (n=20k)	1.39945e-05
Mouse Essential	AFR	ASJ	1.68128e-165
Mouse Essential	AFR	EAS	8.34985e-12
Mouse Essential	AFR	SAS	0.865175
Mouse Essential	AFR	NFE (n=20k)	0.484298
Mouse Essential	ASJ	EAS	1.38689e-93
Mouse Essential	ASJ	SAS	4.36494e-157
Mouse Essential	ASJ	NFE (n=20k)	5.01406e-164
Mouse Essential	EAS	SAS	3.29105e-11
Mouse Essential	EAS	NFE (n=20k)	1.31634e-13
Mouse Essential	SAS	NFE (n=20k)	0.387973
Haploinsufficient	Maximally Diverse (n=43k)	NFE (n=43k)	0.979402
Haploinsufficient	Maximally Diverse (n=43k)	NFE (n=440k)	0.0120581
Haploinsufficient	Maximally Diverse (n=43k)	Full Dataset (n=460k)	0.00854969
Haploinsufficient	Maximally Diverse (n=43k)	AFR	4.24169e-08
Haploinsufficient	Maximally Diverse (n=43k)	ASJ	1.84645e-146
Haploinsufficient	Maximally Diverse (n=43k)	EAS	6.33992e-26
Haploinsufficient	Maximally Diverse (n=43k)	SAS	8.46909e-07
Haploinsufficient	Maximally Diverse (n=43k)	NFE (n=20k)	0.0524368
Haploinsufficient	NFE (n=43k)	NFE (n=440k)	0.0146314
Haploinsufficient	NFE (n=43k)	Full Dataset (n=460k)	0.0105727
Haploinsufficient	NFE (n=43k)	AFR	6.31718e-08
Haploinsufficient	NFE (n=43k)	ASJ	1.99221e-136
Haploinsufficient	NFE (n=43k)	EAS	3.41092e-25
Haploinsufficient	NFE (n=43k)	SAS	1.14283e-06
Haploinsufficient	NFE (n=43k)	NFE (n=20k)	0.0534759
Haploinsufficient	NFE (n=440k)	Full Dataset (n=460k)	0.939817
Haploinsufficient	NFE (n=440k)	AFR	7.64474e-15
Haploinsufficient	NFE (n=440k)	ASJ	4.73123e-166
Haploinsufficient	NFE (n=440k)	EAS	7.3032e-37
Haploinsufficient	NFE (n=440k)	SAS	6.00475e-13
Haploinsufficient	NFE (n=440k)	NFE (n=20k)	1.6431e-05
Haploinsufficient	Full Dataset (n=460k)	AFR	1.58553e-15
Haploinsufficient	Full Dataset (n=460k)	ASJ	1.37945e-167
Haploinsufficient	Full Dataset (n=460k)	EAS	2.14439e-38
Haploinsufficient	Full Dataset (n=460k)	SAS	1.53958e-13
Haploinsufficient	Full Dataset (n=460k)	NFE (n=20k)	8.61098e-06
Haploinsufficient	AFR	ASJ	1.31149e-86
Haploinsufficient	AFR	EAS	9.00303e-07
Haploinsufficient	AFR	SAS	0.646331
Haploinsufficient	AFR	NFE (n=20k)	0.000680537
Haploinsufficient	ASJ	EAS	6.19208e-52
Haploinsufficient	ASJ	SAS	2.8741e-95
Haploinsufficient	ASJ	NFE (n=20k)	4.36146e-114
Haploinsufficient	EAS	SAS	1.16663e-07
Haploinsufficient	EAS	NFE (n=20k)	1.38691e-16
Haploinsufficient	SAS	NFE (n=20k)	0.00381252
