## Supplementary Table 11 for "Diverse ancestral representation improves genetic intolerance metrics"

### Sheet: Logistic Regression
Ancestry	Gene List	Log.Reg.P.val	AUC
Maximally Diverse (n=43k)	DEE Monoallelic	4.57922e-05	0.736761
NFE (n=43k)	DEE Monoallelic	2.22846e-06	0.75697
NFE (n=440k)	DEE Monoallelic	2.65777e-06	0.806113
Full Dataset (n=460k)	DEE Monoallelic	8.6123e-06	0.799437
AFR	DEE Monoallelic	4.38293e-06	0.686156
ASJ	DEE Monoallelic	0.0635912	0.555879
EAS	DEE Monoallelic	6.1466e-06	0.638587
SAS	DEE Monoallelic	2.13379e-06	0.691365
NFE (n=20k)	DEE Monoallelic	5.43479e-07	0.719105
Maximally Diverse (n=43k)	DD Monoallelic	8.23757e-19	0.755365
NFE (n=43k)	DD Monoallelic	1.28713e-24	0.766421
NFE (n=440k)	DD Monoallelic	4.44784e-27	0.814796
Full Dataset (n=460k)	DD Monoallelic	1.14641e-24	0.810324
AFR	DD Monoallelic	2.11054e-21	0.696342
ASJ	DD Monoallelic	7.42729e-11	0.594422
EAS	DD Monoallelic	5.78653e-19	0.650773
SAS	DD Monoallelic	4.39579e-22	0.706631
NFE (n=20k)	DD Monoallelic	6.35215e-25	0.737261
Maximally Diverse (n=43k)	ASD Monoallelic	1.73545e-08	0.840333
NFE (n=43k)	ASD Monoallelic	1.04467e-10	0.848634
NFE (n=440k)	ASD Monoallelic	1.3964e-11	0.874031
Full Dataset (n=460k)	ASD Monoallelic	2.05715e-10	0.871485
AFR	ASD Monoallelic	2.77575e-11	0.791029
ASJ	ASD Monoallelic	1.06884e-19	0.703776
EAS	ASD Monoallelic	1.89924e-18	0.765752
SAS	ASD Monoallelic	2.67853e-12	0.804352
NFE (n=20k)	ASD Monoallelic	6.16664e-13	0.829934
Maximally Diverse (n=43k)	Mouse Essential	1.11878e-94	0.694534
NFE (n=43k)	Mouse Essential	1.53678e-108	0.689647
NFE (n=440k)	Mouse Essential	8.53341e-110	0.694814
Full Dataset (n=460k)	Mouse Essential	1.02123e-109	0.698282
AFR	Mouse Essential	6.35864e-92	0.664795
ASJ	Mouse Essential	7.67198e-46	0.591392
EAS	Mouse Essential	9.44995e-90	0.638243
SAS	Mouse Essential	1.27736e-99	0.669433
NFE (n=20k)	Mouse Essential	1.49086e-98	0.67509
Maximally Diverse (n=43k)	Haploinsufficient	2.1789e-16	0.768786
NFE (n=43k)	Haploinsufficient	1.44116e-22	0.775786
NFE (n=440k)	Haploinsufficient	2.08533e-24	0.817374
Full Dataset (n=460k)	Haploinsufficient	8.68275e-22	0.815162
AFR	Haploinsufficient	4.47269e-20	0.708636
ASJ	Haploinsufficient	7.99842e-12	0.604374
EAS	Haploinsufficient	1.04562e-20	0.664452
SAS	Haploinsufficient	1.76087e-21	0.714648
NFE (n=20k)	Haploinsufficient	1.01251e-24	0.753286

### Sheet: DeLong Test
Gene_List	Score1	Score2	De.Long.P.val
DEE Monoallelic	Maximally Diverse (n=43k)	NFE (n=43k)	0.487242
DEE Monoallelic	Maximally Diverse (n=43k)	NFE (n=440k)	0.0135671
DEE Monoallelic	Maximally Diverse (n=43k)	Full Dataset (n=460k)	0.0255106
DEE Monoallelic	Maximally Diverse (n=43k)	AFR	0.0936389
DEE Monoallelic	Maximally Diverse (n=43k)	ASJ	6.86673e-08
DEE Monoallelic	Maximally Diverse (n=43k)	EAS	0.0024015
DEE Monoallelic	Maximally Diverse (n=43k)	SAS	0.140751
DEE Monoallelic	Maximally Diverse (n=43k)	NFE (n=20k)	0.568029
DEE Monoallelic	NFE (n=43k)	NFE (n=440k)	0.0764988
DEE Monoallelic	NFE (n=43k)	Full Dataset (n=460k)	0.125369
DEE Monoallelic	NFE (n=43k)	AFR	0.0177075
DEE Monoallelic	NFE (n=43k)	ASJ	1.448e-09
DEE Monoallelic	NFE (n=43k)	EAS	0.000219835
DEE Monoallelic	NFE (n=43k)	SAS	0.0314708
DEE Monoallelic	NFE (n=43k)	NFE (n=20k)	0.215996
DEE Monoallelic	NFE (n=440k)	Full Dataset (n=460k)	0.802274
DEE Monoallelic	NFE (n=440k)	AFR	3.29178e-05
DEE Monoallelic	NFE (n=440k)	ASJ	1.08003e-14
DEE Monoallelic	NFE (n=440k)	EAS	7.44886e-08
DEE Monoallelic	NFE (n=440k)	SAS	0.000103153
DEE Monoallelic	NFE (n=440k)	NFE (n=20k)	0.00335093
DEE Monoallelic	Full Dataset (n=460k)	AFR	8.64926e-05
DEE Monoallelic	Full Dataset (n=460k)	ASJ	5.06782e-14
DEE Monoallelic	Full Dataset (n=460k)	EAS	2.33236e-07
DEE Monoallelic	Full Dataset (n=460k)	SAS	0.000251116
DEE Monoallelic	Full Dataset (n=460k)	NFE (n=20k)	0.00669995
DEE Monoallelic	AFR	ASJ	0.000138939
DEE Monoallelic	AFR	EAS	0.149826
DEE Monoallelic	AFR	SAS	0.868828
DEE Monoallelic	AFR	NFE (n=20k)	0.29779
DEE Monoallelic	ASJ	EAS	0.0219902
DEE Monoallelic	ASJ	SAS	9.68261e-05
DEE Monoallelic	ASJ	NFE (n=20k)	2.81713e-06
DEE Monoallelic	EAS	SAS	0.116356
DEE Monoallelic	EAS	NFE (n=20k)	0.016912
DEE Monoallelic	SAS	NFE (n=20k)	0.389719
DD Monoallelic	Maximally Diverse (n=43k)	NFE (n=43k)	0.489943
DD Monoallelic	Maximally Diverse (n=43k)	NFE (n=440k)	0.000135734
DD Monoallelic	Maximally Diverse (n=43k)	Full Dataset (n=460k)	0.000371903
DD Monoallelic	Maximally Diverse (n=43k)	AFR	0.000317047
DD Monoallelic	Maximally Diverse (n=43k)	ASJ	1.24413e-18
DD Monoallelic	Maximally Diverse (n=43k)	EAS	2.0292e-09
DD Monoallelic	Maximally Diverse (n=43k)	SAS	0.00340373
DD Monoallelic	Maximally Diverse (n=43k)	NFE (n=20k)	0.276003
DD Monoallelic	NFE (n=43k)	NFE (n=440k)	0.00214102
DD Monoallelic	NFE (n=43k)	Full Dataset (n=460k)	0.00495847
DD Monoallelic	NFE (n=43k)	AFR	2.3327e-05
DD Monoallelic	NFE (n=43k)	ASJ	1.00722e-20
DD Monoallelic	NFE (n=43k)	EAS	5.12576e-11
DD Monoallelic	NFE (n=43k)	SAS	0.000376004
DD Monoallelic	NFE (n=43k)	NFE (n=20k)	0.0824461
DD Monoallelic	NFE (n=440k)	Full Dataset (n=460k)	0.768234
DD Monoallelic	NFE (n=440k)	AFR	2.17623e-13
DD Monoallelic	NFE (n=440k)	ASJ	2.80387e-34
DD Monoallelic	NFE (n=440k)	EAS	1.61076e-21
DD Monoallelic	NFE (n=440k)	SAS	4.19642e-11
DD Monoallelic	NFE (n=440k)	NFE (n=20k)	2.18445e-06
DD Monoallelic	Full Dataset (n=460k)	AFR	1.09972e-12
DD Monoallelic	Full Dataset (n=460k)	ASJ	2.25027e-33
DD Monoallelic	Full Dataset (n=460k)	EAS	1.02494e-20
DD Monoallelic	Full Dataset (n=460k)	SAS	1.84605e-10
DD Monoallelic	Full Dataset (n=460k)	NFE (n=20k)	6.87965e-06
DD Monoallelic	AFR	ASJ	5.40021e-08
DD Monoallelic	AFR	EAS	0.0111132
DD Monoallelic	AFR	SAS	0.54899
DD Monoallelic	AFR	NFE (n=20k)	0.0170279
DD Monoallelic	ASJ	EAS	0.0041661
DD Monoallelic	ASJ	SAS	3.2753e-09
DD Monoallelic	ASJ	NFE (n=20k)	4.75778e-14
DD Monoallelic	EAS	SAS	0.0021177
DD Monoallelic	EAS	NFE (n=20k)	1.90789e-06
DD Monoallelic	SAS	NFE (n=20k)	0.0781294
ASD Monoallelic	Maximally Diverse (n=43k)	NFE (n=43k)	0.670869
ASD Monoallelic	Maximally Diverse (n=43k)	NFE (n=440k)	0.0867983
ASD Monoallelic	Maximally Diverse (n=43k)	Full Dataset (n=460k)	0.110582
ASD Monoallelic	Maximally Diverse (n=43k)	AFR	0.0204433
ASD Monoallelic	Maximally Diverse (n=43k)	ASJ	1.82637e-08
ASD Monoallelic	Maximally Diverse (n=43k)	EAS	0.000613492
ASD Monoallelic	Maximally Diverse (n=43k)	SAS	0.0909487
ASD Monoallelic	Maximally Diverse (n=43k)	NFE (n=20k)	0.613914
ASD Monoallelic	NFE (n=43k)	NFE (n=440k)	0.184278
ASD Monoallelic	NFE (n=43k)	Full Dataset (n=460k)	0.228387
ASD Monoallelic	NFE (n=43k)	AFR	0.00552973
ASD Monoallelic	NFE (n=43k)	ASJ	1.19817e-09
ASD Monoallelic	NFE (n=43k)	EAS	9.80974e-05
ASD Monoallelic	NFE (n=43k)	SAS	0.0330836
ASD Monoallelic	NFE (n=43k)	NFE (n=20k)	0.351924
ASD Monoallelic	NFE (n=440k)	Full Dataset (n=460k)	0.894019
ASD Monoallelic	NFE (n=440k)	AFR	7.13613e-05
ASD Monoallelic	NFE (n=440k)	ASJ	1.1539e-12
ASD Monoallelic	NFE (n=440k)	EAS	4.25275e-07
ASD Monoallelic	NFE (n=440k)	SAS	0.000863405
ASD Monoallelic	NFE (n=440k)	NFE (n=20k)	0.0292569
ASD Monoallelic	Full Dataset (n=460k)	AFR	0.000105878
ASD Monoallelic	Full Dataset (n=460k)	ASJ	1.9005e-12
ASD Monoallelic	Full Dataset (n=460k)	EAS	6.65504e-07
ASD Monoallelic	Full Dataset (n=460k)	SAS	0.00122831
ASD Monoallelic	Full Dataset (n=460k)	NFE (n=20k)	0.0385075
ASD Monoallelic	AFR	ASJ	0.000551962
ASD Monoallelic	AFR	EAS	0.269209
ASD Monoallelic	AFR	SAS	0.552269
ASD Monoallelic	AFR	NFE (n=20k)	0.0740317
ASD Monoallelic	ASJ	EAS	0.0158175
ASD Monoallelic	ASJ	SAS	6.91059e-05
ASD Monoallelic	ASJ	NFE (n=20k)	3.30624e-07
ASD Monoallelic	EAS	SAS	0.0917736
ASD Monoallelic	EAS	NFE (n=20k)	0.00395069
ASD Monoallelic	SAS	NFE (n=20k)	0.240475
Mouse Essential	Maximally Diverse (n=43k)	NFE (n=43k)	0.531299
Mouse Essential	Maximally Diverse (n=43k)	NFE (n=440k)	0.971609
Mouse Essential	Maximally Diverse (n=43k)	Full Dataset (n=460k)	0.631267
Mouse Essential	Maximally Diverse (n=43k)	AFR	0.000153504
Mouse Essential	Maximally Diverse (n=43k)	ASJ	2.43634e-35
Mouse Essential	Maximally Diverse (n=43k)	EAS	1.66286e-12
Mouse Essential	Maximally Diverse (n=43k)	SAS	0.00138271
Mouse Essential	Maximally Diverse (n=43k)	NFE (n=20k)	0.0142175
Mouse Essential	NFE (n=43k)	NFE (n=440k)	0.517261
Mouse Essential	NFE (n=43k)	Full Dataset (n=460k)	0.275264
Mouse Essential	NFE (n=43k)	AFR	0.00179813
Mouse Essential	NFE (n=43k)	ASJ	1.61775e-31
Mouse Essential	NFE (n=43k)	EAS	1.95193e-10
Mouse Essential	NFE (n=43k)	SAS	0.0110341
Mouse Essential	NFE (n=43k)	NFE (n=20k)	0.0700171
Mouse Essential	NFE (n=440k)	Full Dataset (n=460k)	0.663977
Mouse Essential	NFE (n=440k)	AFR	0.000184641
Mouse Essential	NFE (n=440k)	ASJ	3.08266e-34
Mouse Essential	NFE (n=440k)	EAS	3.71508e-12
Mouse Essential	NFE (n=440k)	SAS	0.00155331
Mouse Essential	NFE (n=440k)	NFE (n=20k)	0.0149021
Mouse Essential	Full Dataset (n=460k)	AFR	2.61279e-05
Mouse Essential	Full Dataset (n=460k)	ASJ	5.87843e-37
Mouse Essential	Full Dataset (n=460k)	EAS	1.07519e-13
Mouse Essential	Full Dataset (n=460k)	SAS	0.000287787
Mouse Essential	Full Dataset (n=460k)	NFE (n=20k)	0.00390723
Mouse Essential	AFR	ASJ	3.87868e-18
Mouse Essential	AFR	EAS	0.00107825
Mouse Essential	AFR	SAS	0.562148
Mouse Essential	AFR	NFE (n=20k)	0.202745
Mouse Essential	ASJ	EAS	4.39064e-08
Mouse Essential	ASJ	SAS	2.51045e-20
Mouse Essential	ASJ	NFE (n=20k)	9.45992e-23
Mouse Essential	EAS	SAS	0.000121176
Mouse Essential	EAS	NFE (n=20k)	6.9109e-06
Mouse Essential	SAS	NFE (n=20k)	0.483559
Haploinsufficient	Maximally Diverse (n=43k)	NFE (n=43k)	0.655348
Haploinsufficient	Maximally Diverse (n=43k)	NFE (n=440k)	0.00172465
Haploinsufficient	Maximally Diverse (n=43k)	Full Dataset (n=460k)	0.00231862
Haploinsufficient	Maximally Diverse (n=43k)	AFR	0.000250549
Haploinsufficient	Maximally Diverse (n=43k)	ASJ	8.63388e-19
Haploinsufficient	Maximally Diverse (n=43k)	EAS	1.72762e-09
Haploinsufficient	Maximally Diverse (n=43k)	SAS	0.00108286
Haploinsufficient	Maximally Diverse (n=43k)	NFE (n=20k)	0.33375
Haploinsufficient	NFE (n=43k)	NFE (n=440k)	0.00858722
Haploinsufficient	NFE (n=43k)	Full Dataset (n=460k)	0.0113424
Haploinsufficient	NFE (n=43k)	AFR	5.97804e-05
Haploinsufficient	NFE (n=43k)	ASJ	9.33332e-20
Haploinsufficient	NFE (n=43k)	EAS	2.60889e-10
Haploinsufficient	NFE (n=43k)	SAS	0.000289214
Haploinsufficient	NFE (n=43k)	NFE (n=20k)	0.168674
Haploinsufficient	NFE (n=440k)	Full Dataset (n=460k)	0.885561
Haploinsufficient	NFE (n=440k)	AFR	5.20886e-11
Haploinsufficient	NFE (n=440k)	ASJ	4.66812e-30
Haploinsufficient	NFE (n=440k)	EAS	1.96653e-18
Haploinsufficient	NFE (n=440k)	SAS	7.70811e-10
Haploinsufficient	NFE (n=440k)	NFE (n=20k)	7.42035e-05
Haploinsufficient	Full Dataset (n=460k)	AFR	6.39773e-11
Haploinsufficient	Full Dataset (n=460k)	ASJ	3.61208e-30
Haploinsufficient	Full Dataset (n=460k)	EAS	2.01513e-18
Haploinsufficient	Full Dataset (n=460k)	SAS	9.77754e-10
Haploinsufficient	Full Dataset (n=460k)	NFE (n=20k)	0.000100305
Haploinsufficient	AFR	ASJ	8.39816e-08
Haploinsufficient	AFR	EAS	0.0156132
Haploinsufficient	AFR	SAS	0.731986
Haploinsufficient	AFR	NFE (n=20k)	0.00886264
Haploinsufficient	ASJ	EAS	0.00296314
Haploinsufficient	ASJ	SAS	1.76865e-08
Haploinsufficient	ASJ	NFE (n=20k)	7.11898e-15
Haploinsufficient	EAS	SAS	0.00636867
Haploinsufficient	EAS	NFE (n=20k)	7.22254e-07
Haploinsufficient	SAS	NFE (n=20k)	0.0246251
